# Assessing Target of Rapamycin (TOR) activity in the diatom *Phaeodactylum tricornutum* using commercially available materials

**DOI:** 10.1101/2024.03.28.587301

**Authors:** Yoshinori Tsuji, Takumi Ishikawa

## Abstract

Target of rapamycin (TOR) is a conserved protein kinase that regulates the balance between catabolic and anabolic processes in response to nutrient availability. Although the central role of TOR kinase in nutrient stress responses is well-recognized, little is known about the molecular basis of TOR signaling in ecologically important secondary algae with plastids of red algal origin, such as diatoms, as assessing *in vivo* TOR kinase activity is a difficult task. To assess TOR kinase activity, the phosphorylation status of downstream components, such as ribosomal protein S6 (RPS6), must be measured. Unlike for model organisms, an antibody that detects phosphorylated (P-) RPS6 in diatoms is not commercially available. Therefore, we developed a convenient method in which P-RPS6 and non-P-RPS6 were detected via Phos-tag affinity electrophoresis and immunoblotting with a commercial antibody that cross-reacts with RPS6 (both P- and non-P-RPS6) in the diatom, *Phaeodactylum tricornutum*. Using this Phos-tag-based method, we observed a dose-dependent decrease in the P-RPS6/total RPS6 ratio in *P. tricornutum* cells treated with the TOR kinase inhibitor, AZD-8055. We also observed a reduction in the P-RPS6/total RPS6 ratio during the nitrogen-deficient culture of *P. tricornutum*, which indicated the inactivation of TOR kinase in response to nitrogen deficiency. Finally, we demonstrated the potential application of the Phos-tag-based method to other ecologically, evolutionarily, and industrially important secondary algae, such as *Nannochloropsis oceanica* (Stramenopiles), the haptophyte *Tisochrysis lutea*, and *Euglena gracilis* (Euglenid). As all experimental materials are commercially available, the Phos-tag-based method can be used to promote studies on TOR in diverse algae in different contexts.
