## Supplemental material for "Assessing Target of Rapamycin (TOR) activity in the diatom *Phaeodactylum tricornutum* using commercially available materials"

### Sheet: SM1_Stock solutions
	Supplemental material 1: Composisitons of solutions used for Phos-tag/SDS-PAGE
	Based on Phos-tag™ SDS-PAGE GUIDEBOOK (FUJIFILM Wako Chemicals)
	[A] 30% Acrylamide Solution
	acrylamide	29 g
	N, N'-methylene-bisacrylamide	1 g
	Water (Elix)	Fill up to 100 mL
	Store at 4ºC in dark.
	[D] 10% SDS
	SDS	10.0 g
	Water (Elix)	Fill up to 100 mL
	[E] 5.0 ｍM Phos-tag
	Phos-tag®Acrylamide	2 mg
	methanol	0.02 mL
	Water (Elix)	0.64 mL
	Dissolve according to the supplyer's instruction.
	[G] 10% APS
	(NH4)2S2O	1 g
	Water (Elix)	Fill up to 10 mL
	[M] 10 ｍM ZnCl2 (prepare at time of use)
	ZnCl2 (MW: 136, Purity >98 % )	21 mg
	Water (Elix)	15 mL
	[N] 1.4 M Bis-Tris （pH 6.8，4x for resolving gel)
	Bis-Tris	29.9 g
	Water (Elix)	up to 50 mL
	6.0 M HCl	10 mL
	Water	Fill up to 100 mL
	Adjust pH to 6.8, then Fill up to100 mL by water.
	[O] 0.5 M Sodium Bisulfite
	NaHSO3	5.3 g
	Water (Elix)	Fill up to 100 mL
	Prepare at the time of use.
	[P] 5x Running Buffer
	Tris base	30.3 g
	MOPS	52.3 g
	Sol. D：10% (w/v) SDS Solution	25 mL
	Water (Elix)	Fill up to 500 mL
	Do not adjust pH. Store at 4ºC.
	Add 1 mL of bisulfite solution [O] to 100 mL x1 Runninb buffer just before the electrohoresis.
	The addition of bisulfite in the x1 Running buffer is essential for Phos-tag PAGE.

### Sheet: SM2_Making_gels
	Supplemental material 2: Composition of gels
	Fill yellow cells to calculate amounts to be added.
	Phos-tag separation gel					Normal separation gel (Non-Phos-tag）
	Phos-tag conc. (uM)	20				Gel concentration (%)	12
	Gel conc. (%)	8				Gel volume (ml)	4
	Gel volume (ml)	4
	Phos-tag分離ゲル					Non-Phos-tag分離ゲル
	Component	Vol.	Unit	Check		Component	Vol.	Unit	Check
	[A] 30% Acrylamide	1.06667	ml	□		[A] 30% Acrylamide	1.6	ml	□
	[N] 1.4 M Bis-Tris	1	ml	□		[N] 1.4 M Bis-Tris	1	ml	□
	[E] Phos-tag	16	ul	□		Water (Elix)	1.38	ml	□
	[M] ZnCl2	16	ul	□		TEMED	4	ul	□
	Water (Elix)	1.88133	ml	□		[G] APS	20	ul	□
	TEMED	4	ul	□
	[G] APS	20	ul	□
	Stacking gel					Stacking gel
	Gel volume (ml)	1				Gel volume (ml)	1
	Component	Vol.	Unit	Check		Component	Vol.	Unit	Check
	[A] 30% Acrylamide	0.15	ml	□		[A] 30% Acrylamide	0.15	ml	□
	[N] 1.4 M Bis-Tris	0.25	ml	□		[N] 1.4 M Bis-Tris	0.25	ml	□
	Water (Elix)	0.59	ml	□		Water (Elix)	0.59	ml	□
	TEMED	2	ul	□		TEMED	2	ul	□
	[G] APS	10	ul	□		[G] APS	10	ul	□

### Sheet: SM3_Antibodies
Supplemental material 3: List of antibodies used in this study
Primary or secondary	Target in this study	Supplyer	Cat#	Source	Dilution rate	Dilution buffer	Comments
Primary	Chalmydomonas RPS6	Cell Signaling Technology	2317S	mouse	1:2000	PBST	The diluted antibody is reusable more than 10 times. Add 0.05% NaN3 (final conc.) for storage.
Primary	Phaeodactylum RPS6	Abcam	ab225676	rabbit	1:5000	PBST	The diluted antibody is reusable more than 10 times. Add 0.05% NaN3 (final conc.) for storage.
Primary	Chlamydomonas Rubisco	custom-made	-	rabbit	1:5000	PBST	Generated against purified Rubisco from Spinach.
Primary	Histone H3	Abcam	ab1791	rabbit	1:1000	PBST	The diluted antibody is reusable more than 10 times. Add 0.05% NaN3 (final conc.) for storage.
Secondary	mouse IgG	Invitrogen	65-6120	goat	1:10000	PBST containing 0.5% skim milk
Secondary	rabbit IgG	Promega	W4021	not available	1:10000	PBST containing 0.5% skim milk
